# KMCP: accurate metagenomic profiling of both prokaryotic and viral populations by pseudo-mapping

**DOI:** 10.1101/2022.03.07.482835

**Authors:** Wei Shen, Hongyan Xiang, Tianquan Huang, Hui Tang, Mingli Peng, Dachuan Cai, Peng Hu, Hong Ren

**Affiliations:** Key Laboratory of Molecular Biology for Infectious Diseases (Ministry of Education), Institute for Viral Hepatitis, Department of Infectious Diseases, The Second Affiliated Hospital, Chongqing Medical University, Chongqing 400010, China

**Keywords:** Metagenomic profiling, *K*-mer, Genome chunks, Pseudo-mapping

## Abstract

**Motivation:** The growing number of microbial reference genomes enables the improvement of metagenomic profiling accuracy but also imposes greater requirements on the indexing efficiency, database size, and runtime of taxonomic profilers. Additionally, most profilers focus mainly on bacterial, archaeal, and fungal populations, while less attention is paid to viral communities.

**Results:** We present KMCP, a novel *k*-mer-based metagenomic profiling tool that utilizes genome coverage information by splitting the reference genomes into chunks and then stores *k*-mers in a modified and optimized COBS index for fast alignment-free sequence searching. KMCP combines *k*-mer similarity and genome coverage information to reduce the false positive rate of *k*-mer-based taxonomic classification and profiling methods. Benchmarking results based on simulated and real data demonstrate that KMCP, despite a longer running time than all other methods, not only allows the accurate taxonomic profiling of prokaryotic and viral populations but also provides confident pathogen detection in clinical samples of low depth.

**Availability and Implementation:** The software is open-source under the MIT license and available at https://github.com/shenwei356/kmcp.
