## Supplementary table S12 for "KMCP: accurate metagenomic profiling of both prokaryotic and viral populations by pseudo-mapping"

### Sheet: Table S12
Sample information				Organism detected by KMCP (Rank/Score/Genome fragments fraction is for 1th organism)							Organism detected by Bracken (Database: PlusPF 2021-05-17)				Organism detected by Bracken (Database: built with references in KMCP dtabase)				Organism detected by Centrifuge (Database: built with references in KMCP dtabase)				Organism detected by Ganon (Database: built with references in KMCP dtabase)				Original data in Supplementary Table 1 of Gu et al. https://doi.org/10.1038/s41591-020-1105-z
Sample	Sample Type	Inclusion Criteria	#Reads	Organism and #reads	Rank	Score	Genome chunks fraction	Virus/Phage	TP	TN	Organism and #reads	Rank	TP	TN	Organism and #reads	Rank	TP	TN	Organism and #reads	Rank	TP	TN	Organism and #reads	Rank	TP	TN	Gold Standard - Culture/16S	Organism detected by Illumina over threshold	nRPM Illumina (1st org if polymicrobial)	Organism detected by Nanopore at Validation threshold	nRPM nanopore (1st org if polymicrobial)	Changes from clinical to composite gold standard
S1	Abscess	Positive Culture (Bacteria)	136	Staphylococcus aureus 17	1/2	100	0.8		1		Staphylococcus aureus 16	1/3	1		Staphylococcus aureus 20	2/3	1		Staphylococcus aureus 17	2/15	1		Staphylococcus aureus 16	1/3	1		Staphylococcus aureus	Staphylococcus aureus	3852.84	Staphylococcus aureus	106.331
S2	CSF	Positive Culture (Bacteria)	6992	Klebsiella aerogenes 5658, Klebsiella pneumoniae 221	1/9	100	1		1		Klebsiella aerogenes 5393, Klebsiella pneumoniae 683	1/22	1		Klebsiella aerogenes 5904, Klebsiella pneumoniae 181	1/38	1		Klebsiella aerogenes 5737, Klebsiella pneumoniae 215	1/125	1		Klebsiella aerogenes 5569, Klebsiella pneumoniae 120	1/29	1		Enterobacter aerogenes	Enterobacter aerogenes	19144.6	Klebsiella aerogenes	27155.1
S3	Joint Fluid	Positive Culture (Bacteria)	1203	Streptococcus agalactiae 151	1/1	100	1		1		Streptococcus agalactiae 498	1/5	1		Streptococcus agalactiae 572	1/8	1		Streptococcus agalactiae 141	2/54	1		Streptococcus agalactiae 139	1/12	1		Group B Streptococcus	Streptococcus agalactiae	355.898	Streptococcus agalactiae	197.813
S4	CSF	Positive Culture (Bacteria)	38	<negative>							<negative>				<negative>				<negative>				<negative>				Candida parapsilosis	Candida parapsilosis	1.81059	Candida parapsilosis	0.543517
S5	Joint Fluid	Positive Culture (Bacteria)	22357	Saccharomyces cerevisiae 8152	2/21	100	1				Saccharomyces cerevisiae 10081	1/37			Saccharomyces cerevisiae 8913	1/61			Saccharomyces cerevisiae 7172	1/269			Saccharomyces cerevisiae 5306	1/57			Staphylococcus aureus	Saccharomyces cerevisiae, off species hits related to Saccharomyces cerevisiae (confirmed with BLAST)	2563.57	<negative>
S6	Abscess	Positive Culture (Bacteria)	162	Pseudomonas aeruginosa 47	1/2	100	1	Pseudomonas phage	1		Pseudomonas aeruginosa 78	1/2	1		Pseudomonas aeruginosa 69	1/1	1		Pseudomonas aeruginosa 45	1/22	1		Pseudomonas aeruginosa 47	1/1	1		Pseudomonas aeruginosa	Pseudomonas aeruginosa	147.164	Pseudomonas aeruginosa	340.109
S7	Pleural Fluid	Negative Control (cause: cancer)	22	<negative>						1	<negative>			1	<negative>			1	<negative>			1	<negative>			1	negative	<negative>		<negative>
S8	BAL	Positive Culture (Bacteria)	101	<negative>							<negative>				<negative>				<negative>				<negative>				Staphylococcus aureus	<negative>		Pseudomonas aeruginosa	236.158	Add Pseudomonas aeruginosa; past fluid positive
S9	Pleural Fluid	Positive Culture (Bacteria)	49	Staphylococcus aureus 5	1/1	100	0.4		1		Staphylococcus aureus 10	2/2	1		Staphylococcus aureus 6	1/2	1		Staphylococcus aureus 5	1/7	1		Staphylococcus aureus 4	1/1	1		Staphylococcus aureus	Staphylococcus aureus	2421.92	Staphylococcus aureus	1114.42
S10	BAL	Positive 16S	4686	Haemophilus influenzae 3596	1/7	100	1		1		Haemophilus influenzae 4354, Rothia dentocariosa 2	1/12	1		Haemophilus influenzae 3851, Rothia dentocariosa 2	1/20	1		Haemophilus influenzae 5332, Rothia dentocariosa 2	1/35	1		Haemophilus influenzae 2537, Rothia dentocariosa 2	1/3	1		Haemophilus influenzae	Haemophilus influenzae, Rothia dentocariosa	22191.2	Haemophilus influenzae	8483.1
S11	Peritoneal Fluid	Positive Culture (Bacteria)	99	<negative>							<negative>				<negative>				<negative>				<negative>				Staphylococcus aureus	<negative>	2.30379	Staphylococcus aureus	4.11862
S12	Joint Fluid	Positive Culture (Bacteria)	1746	<negative>							<negative>				<negative>				<negative>				<negative>				Staphylococcus aureus	<negative>		<negative>
S13	Joint Fluid	Positive Culture (Bacteria)	180	<negative>							<negative>				<negative>				<negative>				<negative>				Staphylococcus aureus	<negative>		Staphylococcus aureus	1.24863
S14	Vitreous Fluid	Positive Culture (Bacteria)	1600	Pseudomonas aeruginosa 771	1/6	100	1		1		Pseudomonas aeruginosa 734	1/5	1		Pseudomonas aeruginosa 801	1/7	1		Pseudomonas aeruginosa 751	1/58	1		Pseudomonas aeruginosa 714	1/5	1		Pseudomonas aeruginosa	Pseudomonas aeruginosa	373.738	Pseudomonas aeruginosa	252.767
S15	BAL	Positive Culture (Bacteria)	140	Human betaherpesvirus 5 2	1/1	91.92	0.2				Human betaherpesvirus 5 5	2/2			Human betaherpesvirus 5 2	3/3			Human betaherpesvirus 5 3	1/8			Human betaherpesvirus 5 2	1/4			Staphylococcus aureus	Staphylococcus aureus	3.74586	Staphylococcus aureus	0.598574
S16	CSF	Negative Control (cause: cancer)	138	<negative>						1	<negative>			1	<negative>			1	<negative>			1	<negative>			1	negative	<negative>		<negative>
S17	Pleural Fluid	Positive Culture (Bacteria)	1949	Serratia marcescens 116, Enterococcus faecium 20	2/7	100	1		1		Serratia marcescens 663, Enterococcus faecium 35	1/15	1		Serratia marcescens 231, Enterococcus faecium 16	2/13	1		Serratia marcescens 321, Enterococcus faecium 16	2/37	1		Serratia marcescens 96, Enterococcus faecium 15	2/7	1		Serratia marcescens	Serratia sp. SCBI, Enterococcus faecium	1034	Serratia marcescens, Enterococcus faecium	42.7131	Add Enterococcus faecium; past blood culture positive for same and dPCR was positive 1/2
S18	CSF	Positive Culture (Bacteria)	13040	Staphylococcus epidermidis 10568	1/15	100	1	Staphylococcus phage	1		Staphylococcus epidermidis 11713	1/37	1		Staphylococcus epidermidis 11116	1/57	1		Staphylococcus epidermidis 10635	1/116	1		Staphylococcus epidermidis 10122	1/34	1		Staphylococcus epidermidis group	Staphylococcus epidermidis	5053.15	Staphylococcus epidermidis	3130.95
S19	Pleural Fluid	Positive Culture (Bacteria)	131	Serratia ureilytica 39	1/1	100	1				Serratia marcescens 25, Serratia sp. SCBI 11	2/4	1		Serratia marcescens 4	1/4	1		Serratia marcescens 4	4/14	1		Serratia marcescens 2	2/3	1		Serratia marcescens	Serratia sp. SCBI, Enterococcus faecium	47.05	Serratia marcescens, Enterococcus faecium	8.71759	Add Enterococcus faecium; past fluid positive
S20	CSF	Positive Culture (Bacteria)	223	Enterococcus faecium 78	1/5	100	1		1		Enterococcus faecium 172, Staphylococcus aureus 3	1/3	1		Enterococcus faecium 86	1/11	1		Enterococcus faecium 72	1/28	1		Enterococcus faecium 67	1/8	1		Enterococcus faecium	Enterococcus faecium	154.159	Enterococcus faecium, Stenotrophomonas maltophilia	93.1493
S21	CSF	Positive Culture (Bacteria)	107	Enterococcus faecium 4	1/1	100	0.4		1		Enterococcus faecium 8	3/4	1		Enterococcus faecium 4	3/3	1		Enterococcus faecium 4	9/16	1		Enterococcus faecium 4	2/4	1		Enterococcus faecium	Enterococcus faecium	20.1821	Enterococcus faecium	2.87333
S22	Peritoneal Fluid	Positive Culture (Bacteria)	119	Candida albicans 4	2/2	100	0.4	Human betaherpesvirus 6B	1		Candida albicans 4	3/5	1		Candida albicans 3	5/5	1		Candida albicans 3	9/11	1		Candida albicans 3	3/3	1		Candida albicans,Candida glabrata	Candida albicans, Candida glabrata	584.336	Candida glabrata, Candida albicans	236.162
S23	Abscess	Positive Culture (Bacteria)	641	Staphylococcus aureus 12	1/5	100	0.7		1		negative				Staphylococcus aureus 6	3/6	1		Staphylococcus aureus 5	12/20	1		Staphylococcus aureus 4	1/4	1		Staphylococcus aureus,Escherichia coli	Staphylococcus aureus	5.29808	<negative>
S24	Pleural Fluid	Positive Culture (Bacteria)	917	<negative>							<negative>				<negative>				<negative>				<negative>				Staphylococcus aureus	<negative>		<negative>
S25	Joint Fluid	Negative Control (cause: trauma)	2358	<negative>						1	<negative>			1	<negative>			1	<negative>			1	<negative>			1	negative	<negative>		<negative>
S26	Pleural Fluid	Positive Culture (Bacteria)	438	<negative>							<negative>				<negative>				<negative>				<negative>				Enterococcus faecium,Candida albicans	Enterococcus faecium	7.61656	Enterococcus faecium	14.859
S27	Abscess	Positive Culture (Bacteria)	1581	Candida glabrata 34, Candida albicans 14	2/7	100	1	Human betaherpesvirus 6B	1		Candida glabrata 32, Candida albicans 14	3/5	1		Candida glabrata 34, Candida albicans 12	3/11	1		Candida glabrata 34, Candida albicans 13	23/75	1		Candida glabrata 34, Candida albicans 12	2/12	1		Candida glabrata	Candida glabrata, Candida albicans	25.2594	Candida glabrata	4.72057	Add Candida albicans; past Candida albicans in peritoneal fluid
S28	Abscess	Positive Culture (Bacteria)	3382	Escherichia coli 1775, Shigella flexneri 93, Shigella dysenteriae 66, Klebsiella pneumoniae 36	1/19	100	1	Escherichia phage			Escherichia coli 2140, Salmonella enterica 21, Klebsiella pneumoniae 12, Shigella flexneri 10	1/16			Escherichia coli 1887, Shigella flexneri 50, Shigella dysenteriae 38, Klebsiella pneumoniae 22	1/34			Escherichia coli 1431, Shigella flexneri 269, Shigella dysenteriae 249, Klebsiella pneumoniae 36	3/114			Escherichia coli 1244, Shigella flexneri 42, Shigella dysenteriae 30, Klebsiella pneumoniae 18	1/21			Streptococcus pyogenes	Escherichia coli	1826.13	Escherichia coli	1283.49
S29	Abscess	Positive Culture (Bacteria)	999	Enterobacter kobei 238	1/6	100	1		1		Enterobacter kobei 103, Enterobacter cloacae 14, Klebsiella pneumoniae 13	1/9	1		Enterobacter kobei 301, Enterobacter cloacae 5	1/61	1		Enterobacter kobei 204, Enterobacter cloacae 5	1/52	1		Enterobacter kobei 188	1/4	1		Enterobacter cloacae complex,Candida albicans	Enterobacter cloacae	344.115	Enterobacter kobei	40.6601
S30	Joint Fluid	Positive Culture (Bacteria)	865	Staphylococcus aureus 68	1/6	100	1		1		Staphylococcus aureus 241	1/3	1		Staphylococcus aureus 100	2/5	1		Staphylococcus aureus 61	2/44	1		Staphylococcus aureus 56	1/5	1		Staphylococcus aureus	Staphylococcus aureus	195.093	Staphylococcus aureus	84.205
S31	Pleural Fluid	Positive 16S	6237	Klebsiella pneumoniae 777	1/11	100	1		1		Klebsiella pneumoniae 714	12/13	1		Klebsiella pneumoniae 1185	1/30	1		Klebsiella pneumoniae 682	2/188	1		Klebsiella pneumoniae 499	1/37	1		Streptococcus mitis group	Klebsiella pneumoniae	18.1057	Klebsiella pneumoniae	12.7944	Add Klebsiella pneumoniae; dPCR based on Illumina and Nanopore results
S32	Abscess	Positive Culture (Bacteria)	845	Staphylococcus aureus 23	1/3	100	1		1		Staphylococcus aureus 53	3/3	1		Staphylococcus aureus 33	2/6	1		Staphylococcus aureus 19	7/39	1		Staphylococcus aureus 19	1/4	1		Staphylococcus aureus	Staphylococcus aureus	26.6929	Staphylococcus aureus	16.3115
S33	CSF	Negative Control (cause: cancer)	3700	<negative>						1	<negative>			1	<negative>			1	Coccidioides immitis 4							1	negative	<negative>		<negative>
S34	Pleural Fluid	Positive Culture (Bacteria)	674	Streptococcus constellatus 190, Streptococcus anginosu 14	1/2	100	1		1		Streptococcus intermedius 25, Streptococcus anginosus 10	6/10	1		Streptococcus intermedius 17, Streptococcus anginosus 13	5/8	1		Streptococcus anginosus 53, Streptococcus intermedius 39	3/32	1		Streptococcus anginosus 13, Streptococcus intermedius 12	2/4	1		Streptococcus anginosus group	Streptococcus constellatus, Streptococcus anginosus, Streptococcus intermedius, Parvimonas micra	217.455	Streptococcus anginosus group	75.2276
S35	Pleural Fluid	Negative Control (cause: cancer)	221917	<negative>						1	Escherichia coli 2263, Staphylococcus aureus 42, Helicobacter pylori 14				<negative>			1	Coccidioides immitis 82				<negative>			1	negative	<negative>		<negative>
S36	Abscess	Positive 16S	1030	<negative>							<negative>				<negative>				<negative>				<negative>				Staphylococcus aureus	Staphylococcus aureus	12.2973	<negative>
S37	Perihepatic Fluid	Positive Culture (Bacteria)	5306	Enterococcus faecium 851, Prevotella melaninogenica 756, Enterococcus faecalis 536, Lactobacillus gasseri 118	1/30	100	1	Listeria phage, Torque teno virus, Enterococcus phage	1		Enterococcus faecium 1171, Prevotella melaninogenica 897, Enterococcus faecalis 567, Lactococcus lactis 17, Salmonella enterica 9, Torque teno virus 6, Staphylococcus aureus 4	1/37	1		Prevotella melaninogenica 931, Enterococcus faecium 904, Enterococcus faecalis 569, Lactobacillus gasseri 114, Torque teno virus 21	1/73	1		Enterococcus faecium 822, Prevotella melaninogenica 667, Enterococcus faecalis 498, Lactobacillus gasseri 104	1/245	1		Enterococcus faecium 722, Prevotella melaninogenica 610, Enterococcus faecalis 467, Lactobacillus gasseri 90	1/62	1		Enterococcus faecalis,Entercoccus faecium,Candida krusei	Enterococcus faecium, Enterococcus faecalis, Prevotella melaninogenica, Lactobacillus gasseri, Campylobacter curvus, Peptoclostridium difficile, Campylobacter concisus	921.536	Enterococcus faecium, Enterococcus faecalis	1461.31
S38	Abscess	Positive Culture (Bacteria)	804	Staphylococcus aureus 6	1/1	100	0.5		1		Staphylococcus aureus 8	3/3	1		Staphylococcus aureus 7	3/6	1		Staphylococcus aureus 5	13/29	1		Staphylococcus aureus 4	2/3	1		Staphylococcus aureus	Staphylococcus aureus	25.3738	<negative>
S39	Joint Fluid	Positive Culture (Bacteria)	838	<negative>							<negative>				<negative>				<negative>				<negative>				Staphylococcus aureus	<negative>		<negative>
S40	Pleural Fluid	Negative Control (cause: cancer)	1938	<negative>						1	Staphylococcus aureus 493, Achromobacter xylosoxidans 64, Pseudomonas aeruginosa 3	1/12			<negative>			1	<negative>			1	<negative>			1	negative	<negative>		Achromobacter xylosoxidans	0.95
S41	Pleural fluid	Positive 16S	1839	Streptococcus pyogenes 138	1/9	100	1		1		Streptococcus pyogenes 353	1/6	1		Streptococcus pyogenes 129	2/10	1		Streptococcus pyogenes 100	5/105	1		Streptococcus pyogenes 93	1/4	1		Streptococcus pyogenes	Streptococcus pyogenes	132.463	Streptococcus pyogenes	85.993
S42	Abscess	Positive Culture (Bacteria)	6905	Escherichia coli 64	1/4	100	1		1		Escherichia coli 97	1/9	1		Escherichia coli 102	1/37	1		Escherichia coli 28, Coccidioides immitis 3	9/392	1		Escherichia coli 22, Shigella flexneri 4	2/15	1		Escherichia coli	Escherichia coli		Escherichia coli	237.705
S43	Joint Fluid	Positive Culture (Bacteria)	909	Staphylococcus aureus 42	1/1	100	1		1		Staphylococcus aureus 108	2/4	1		Staphylococcus aureus 85	3/6	1		Staphylococcus aureus 44	3/66	1		Staphylococcus aureus 35	1/9	1		Staphylococcus aureus	Staphylococcus aureus	45.4401	Staphylococcus aureus	21.5511
S44	Abscess	Positive Culture (Bacteria)	788	Staphylococcus aureus 11	1/1	100	0.6		1		<negative>				Staphylococcus aureus 2	4/8	1		Staphylococcus aureus 2	26/43	1		Staphylococcus aureus 2	4/8	1		Staphylococcus aureus	Staphylococcus aureus	6.26337	Staphylococcus aureus	7.85566
S45	Abscess	Positive Culture (Bacteria)	799	Staphylococcus aureus 23	1/5	100	0.9		1		Staphylococcus aureus 31	2/3	1		Staphylococcus aureus 26	3/3	1		Staphylococcus aureus 18	4/31	1		Staphylococcus aureus 17	1/3	1		Staphylococcus aureus	Staphylococcus aureus	71.2779	Staphylococcus aureus	79.771
S46	Joint Fluid	Positive Culture (Bacteria)	1921	Staphylococcus aureus 70	1/2	100	0.9		1		Staphylococcus aureus 998	1/4	1		Staphylococcus aureus 90	2/16	1		Staphylococcus aureus 65	6/92	1		Staphylococcus aureus 52	1/15	1		Staphylococcus aureus	Staphylococcus aureus	30.3364	Staphylococcus aureus	19.6896
S47	Peritoneal Fluid	Positive Culture (Bacteria)	2275	Klebsiella pneumoniae 685, Escherichia coli 602	1/13	100	1	Yersinia virus, Escherichia phage, Klebsiella phage	1		Escherichia coli 864, Klebsiella pneumoniae 657, Klebsiella aerogenes 17, Salmonella enterica 5, Shigella flexneri 2	1/14	1		Klebsiella pneumoniae 640, Escherichia coli 621, Klebsiella aerogenes 2	1/34	1		Klebsiella pneumoniae 638, Escherichia coli 445, Klebsiella aerogenes 5	1/84	1		Klebsiella pneumoniae 519, Escherichia coli 362, Shigella flexneri 10	1/22	1		Escherichia coli,Klebsiella pneumoniae	Klebsiella pneumoniae, Escherichia coli	1269.56	Klebsiella pneumoniae, Escherichia coli	950.193
S48	Abscess	Positive Culture (Bacteria)	4840	<negative>							<negative>				<negative>				<negative>				<negative>				Staphylococcus aureus	<negative>		<negative>
S49	Swab	Positive Culture (Bacteria)	4093	Enterococcus faecium 828, Candida albicans 126	1/31	100	1	Torque teno virus	1		Enterococcus faecium 2114, Candida albicans 119	1/23	1		Enterococcus faecium 871, Candida albicans 119	2/74	1		Enterococcus faecium 803, Candida albicans 123	1/241	1		Enterococcus faecium 667, Candida albicans 116	1/58	1		Enterococcus spp,Candida albicans	Enterococcus faecium, Candida albicans	584.947	Enterococcus faecium, Candida albicans	332.583
S50	Joint Fluid	Positive Culture (Bacteria)	748	Klebsiella pneumoniae 125, Escherichia coli 34, Pseudomonas aeruginosa 4	1/6	100	1		1		Klebsiella pneumoniae 180, Escherichia coli 109	1/4	1		Klebsiella pneumoniae 121, Escherichia coli 46, Enterobacter cloacae 3	1/17	1		Klebsiella pneumoniae 115, Escherichia coli 31, Enterobacter cloacae 2	1/48	1		Klebsiella pneumoniae 104, Escherichia coli 25, Pseudomonas aeruginosa 3, Enterobacter cloacae 2	1/12	1		Escherichia coli	Klebsiella pneumoniae	2.74654	Klebsiella pneumoniae	2.32245	Add Klebsiella pneumoniae; past fluid positive
S51	BAL	Positive Culture (Fungal)	956	Prevotella melaninogenica 13	2/4	100	0.7		1		Prevotella melaninogenica 13, Aspergillus fumigatus 3	2/8	1		Prevotella melaninogenica 17, Aspergillus fumigatus 4	9/16	1		Aspergillus fumigatus 5, Prevotella melaninogenica 2	25/71	1		Prevotella melaninogenica 10, Aspergillus fumigatus 5	2/11	1		Aspergillus fumigatus	Streptococcus pneumoniae, Aspergillus fumigatus, Prevotella melaninogenica	3.16815	<negative>
S52	Joint Fluid	Positive Culture (Bacteria)	2294	Staphylococcus aureus 17	1/1	100	0.9		1		Staphylococcus aureus 473	3/4	1		Staphylococcus aureus 29	4/4	1		Staphylococcus aureus 17	16/93	1		Staphylococcus aureus 13	2/16	1		Staphylococcus aureus	Staphylococcus aureus	19.4244	Staphylococcus aureus	15.8857
S53	Abscess	Positive Culture (Bacteria)	925	Klebsiella pneumoniae 44, Citrobacter freundii 19, Klebsiella aerogenes 8	2/17	100	0.9		1		Klebsiella pneumoniae 128, Citrobacter freundii 47, Klebsiella aerogenes 8	2/14	1		Klebsiella pneumoniae 48, Citrobacter freundii 26, Klebsiella aerogenes 10	3/23	1		Klebsiella pneumoniae 44, Citrobacter freundii 34, Klebsiella aerogenes 12	3/56	1		Klebsiella pneumoniae 34, Citrobacter freundii 18, Klebsiella aerogenes 10	2/16	1		Klebsiella pneumoniae,Citrobacter freundii complex	Citrobacter freundii, Klebsiella pneumoniae, Salmonella enterica, Bacteroides xylanisolvens, Bacteroides thetaiotaomicron	172.742	Klebsiella pneumoniae, Citrobacter freundii	37.3569
S54	Subgaleal Fluid	Positive Culture (Bacteria)	2397	Escherichia coli 1629, Shigella flexneri 148	1/7	100	1	Escherichia phage	1		Escherichia coli 1761, Klebsiella pneumoniae 8, Shigella flexneri 4, Shigella dysenteriae 2	1/14	1		Escherichia coli 1682, Shigella flexneri 56, Shigella dysenteriae 46	3/21	1		Escherichia coli 1166, Shigella flexneri 356, Shigella dysenteriae 36	1/88	1		Escherichia coli 838, Shigella flexneri 27, Shigella dysenteriae 22	1/20	1		Escherichia coli	Escherichia coli	2704	Escherichia coli	615.27
S55	Joint Fluid	Positive Culture (Bacteria)	784	Staphylococcus aureus 9	1/1	100	0.5		1		Staphylococcus aureus 55	1/3	1		Staphylococcus aureus 5	4/8	1		Staphylococcus aureus 5	20/34	1		Staphylococcus aureus 5	1/5	1		Staphylococcus aureus	<negative>		Staphylococcus aureus	0.450067
S56	Peritoneal Fluid	Positive Culture (Bacteria)	6399	Klebsiella pneumoniae 3467, Enterobacter kobei 13, Enterococcus faecium 5	1/24	100	1	Dickeya phage, Klebsiella phage, Escherichia phage	1		Klebsiella pneumoniae 3866, Enterococcus faecium 6	1/28	1		Klebsiella pneumoniae 3447, Enterobacter kobei 6, Enterococcus faecium 4	1/61	1		Klebsiella pneumoniae 3320, Enterobacter kobei 9, Enterococcus faecium 4	1/148	1		Klebsiella pneumoniae 2605, Enterobacter kobei 7, Enterococcus faecium 3	1/47	1		Klebsiella pneumoniae	Klebsiella pneumoniae, Enterococcus faecium, gamma proteobacterium HdN1	2724.35	Klebsiella pneumoniae	2022.59
S57	Peritoneal Fluid	Positive Culture (Bacteria)	1415	Klebsiella pneumoniae 107, Enterococcus faecium 6	1/9	100	1	Human betaherpesvirus 5	1		Klebsiella pneumoniae 256	1/7	1		Klebsiella pneumoniae 110	2/14	1		Klebsiella pneumoniae 79, Enterococcus faecium 2	7/92	1		Klebsiella pneumoniae 61	2/13	1		Enterococcus faecium	Klebsiella pneumoniae	3.49641	Klebsiella pneumoniae	2.06699	Add Klebsiella pneumoniae; dPCR based on Ilumina
S58	Pleural Fluid	Positive Culture (Fungal)	252311	Aspergillus fumigatus 655	1/413	100	1		1		Aspergillus fumigatus 574, Escherichia coli 406, Pseudomonas aeruginosa 281, Staphylococcus aureus 90, Klebsiella pneumoniae 72, Acinetobacter baumannii 30	1/181	1		Aspergillus fumigatus 629	2/622	1		Aspergillus fumigatus 809 , Coccidioides immitis 113	11/4228	1		Aspergillus fumigatus 582	1/193	1		Aspergillus fumigatus	Aspergillus fumigatus	0.224219	Aspergillus fumigatus	4.16313
S59	Peritoneal Fluid	Positive Culture (Bacteria)	19209	Pseudomonas aeruginosa 15137, Candida glabrata 772, Staphylococcus epidermidis 39	1/32	100	1		1		Pseudomonas aeruginosa 15690, Candida glabrata 699, Staphylococcus epidermidis 28	1/86	1		Pseudomonas aeruginosa 15188, Candida glabrata 773, Staphylococcus epidermidis 27	1/84	1		Pseudomonas aeruginosa 14637, Candida glabrata 827, Staphylococcus epidermidis 28	1/271	1		Pseudomonas aeruginosa 14445, Candida glabrata 774, Staphylococcus epidermidis 25	1/51	1		Pseudomonas aeruginosa,Candida glabrata,Candida krusei	Pseudomonas aeruginosa, Staphylococcus epidermidis, Candida glabrata, Pichia kluyveri, Lactococcus lactis, Campylobacter concisus, Lactobacillus acidophilus, Veillonella parvula	1832.36	Pseudomonas aeruginosa, Candida glabrata, Staphylococcus epidermidis, Neisseria sicca, Leuconostoc citreum	1619.76	Add Staphylococcus epidermidis; past body fluid
S60	Pleural Fluid	Positive Culture (Bacteria)	2891	Pseudomonas aeruginosa 1938	1/6	100	1	Pseudomonas phage	1		Pseudomonas aeruginosa 2036	1/7	1		Pseudomonas aeruginosa 1941	1/16	1		Pseudomonas aeruginosa 1850	1/75	1		Pseudomonas aeruginosa 1811	1/10	1		Pseudomonas aeruginosa	Pseudomonas aeruginosa	1563.41	Pseudomonas aeruginosa	576.504
S61	Joint Fluid	Positive Culture (Bacteria)	549	Staphylococcus lugdunensis 42	1/2	100	0.9		1		Staphylococcus lugdunensis 42	2/4	1		Staphylococcus lugdunensis 40	2/5	1		Staphylococcus lugdunensis 39	2/21	1		Staphylococcus lugdunensis 39	1/3	1		Staphylococcus lugdunensis	Staphylococcus lugdunensis	14.6218	Staphylococcus lugdunensis	9.35041
S62	Urine	Positive Culture (Bacteria)	11585	Escherichia coli 5735, Shigella flexneri 915, Shigella dysenteriae 723, Klebsiella pneumoniae 83	1/40	100	1	Escherichia phage, Enterobacteria phage	1		Escherichia coli 9349, Klebsiella pneumoniae 60, Salmonella enterica 43, Shigella flexneri 42, Shigella dysenteriae 12	1/40	1		Escherichia coli 6966, Shigella dysenteriae 606, Shigella flexneri 540, Klebsiella pneumoniae 23	1/101	1		Escherichia coli 3516, Shigella dysenteriae 2229, Shigella flexneri 2190, Klebsiella pneumoniae 123	1/335	1		Escherichia coli 2904, Shigella flexneri 259,Shigella dysenteriae 220, Klebsiella pneumoniae 13	1/54	1		Escherichia coli	Escherichia coli	204.236	Escherichia coli	54.073
S63	Joint Fluid	Positive Culture (Bacteria)	2181	Staphylococcus lugdunensis 13	1/3	100	0.7		1		Staphylococcus lugdunensis 667	1/4	1		Staphylococcus lugdunensis 12	3/9	1		Staphylococcus lugdunensis 12	19/67	1		Staphylococcus lugdunensis 12	2/8	1		Staphylococcus lugdunensis	<negative>		<negative>
S64	Peri-graft Fluid Swab	Positive Culture (Bacteria)	9417	Mycoplasma hominis 335	1/19	100	1		1		Mycoplasma hominis 490	1/4	1		Mycoplasma hominis 357	1/24	1		Mycoplasma hominis 357, Coccidioides immitis 8	1/293	1		Mycoplasma hominis 338	1/16	1		Mycoplasma hominis	Mycoplasma hominis	120.588	Mycoplasma hominis	33.1428
S65	Peritoneal Fluid	Positive 16S	34608	Streptococcus pyogenes 233	1/54	100	1		1		Streptococcus pyogenes 608	1/181	1		Streptococcus pyogenes 125	2/86	1		Streptococcus pyogenes 125, Coccidioides immitis 13	9/868	1		Streptococcus pyogenes 121	1/39	1		Streptococcus pyogenes	Streptococcus pyogenes	6.3968	Streptococcus pyogenes	6.34897
S66	Joint Fluid	Negative Control (cause: post surgical chronic synovitis)	496	<negative>						1	<negative>			1	<negative>			1	<negative>			1	<negative>			1	negative	<negative>		<negative>
S67	Joint Fluid	Negative Control (cause: post surgical chronic synovitis)	601	<negative>						1	<negative>			1	<negative>			1	<negative>			1	<negative>			1	negative	<negative>		<negative>
S68	Joint Fluid	Negative Control (cause: post surgical chronic synovitis)	718	<negative>						1	<negative>			1	<negative>			1	<negative>			1	<negative>			1	negative	<negative>		<negative>
S69	Abscess	Positive 16S	1623	Mycobacterium tuberculosis 5	1/1	100	0.4		1		Escherichia coli 569	1/4			Mycobacterium tuberculosis 4	5/9	1		Mycobacterium tuberculosis 3	58/89	1		Mycobacterium tuberculosis 3	8/12	1		Mycobacterium tuberculosis complex	Mycobacterium tuberculosis	6.81484	Mycobacterium tuberculosis	2.86825
S70	Joint Fluid	Positive Culture (Bacteria)	1593	Staphylococcus aureus 66	1/3	100	1	Staphylococcus phage	1		Staphylococcus aureus 795	1/3	1		Staphylococcus aureus 158	2/9	1		Staphylococcus aureus 59	5/111	1		Staphylococcus aureus 49	1/12	1		Staphylococcus aureus	Staphylococcus aureus	35.7525	Staphylococcus aureus	5.42168
S71	Abscess	Positive Culture (Bacteria)	2251	Staphylococcus aureus 381	1/2	100	1	Staphylococcus phage	1		Staphylococcus aureus 506	1/7	1		Staphylococcus aureus 510	1/15	1		Staphylococcus aureus 365	1/83	1		Staphylococcus aureus 306	1/7	1		Staphylococcus aureus	Staphylococcus aureus	5.69703	Staphylococcus aureus	3.85645
S72	Peritoneal Fluid	Positive Culture (Bacteria)	865	Candida albicans 4	1/2	98.33	0.4		1		Escherichia coli 197, Candida albicans 3	1/3	1		Candida albicans 4	3/3	1		Candida albicans 4	15/35	1		Candida albicans 4	2/3	1		Candida albicans	Candida albicans	9.01625	<negative>
S73	Anterior Mediastinal Fluid	Positive Culture (Bacteria)	2041	Staphylococcus aureus 1342	1/8	100	1		1		Staphylococcus aureus 1519	1/10	1		Staphylococcus aureus 1457	1/11	1		Staphylococcus aureus 1278	1/90	1		Staphylococcus aureus 1094	1/8	1		Staphylococcus aureus	Staphylococcus aureus	6113.56	Staphylococcus aureus	2983.43
S74	Peritoneal Fluid	Positive Culture (Bacteria)	1579	Enterococcus faecalis 616, Escherichia coli 95, Staphylococcus aureus 9, Klebsiella pneumoniae 5	1/12	100	1	Streptococcus phage, Enterococcus phage	1		Enterococcus faecalis 797, Escherichia coli 133, Staphylococcus aureus 10, Enterococcus faecium 5, Staphylococcus epidermidis 4	1/8	1		Enterococcus faecalis 656, Escherichia coli 116, Staphylococcus aureus 9, Shigella flexneri 4, Klebsiella pneumoniae 2	1/18	1		Enterococcus faecalis 635, Escherichia coli 64, Shigella flexneri 15, Staphylococcus aureus 7, Klebsiella pneumoniae 2	1/57	1		Enterococcus faecalis 587, Escherichia coli 56, Staphylococcus aureus 6, Shigella flexneri 3, Klebsiella pneumoniae 2	1/13	1		Staphylococcus aureus	Enterococcus faecalis, Escherichia coli, Staphylococcus aureus, Streptococcus mitis, Bifidobacterium breve, Peptoclostridium difficile	1409.7	Enterococcus faecalis, Escherichia coli, Staphylococcus aureus	1502.62	Add Enterococcus faecalis and Escherichia coli; dPCR based on Ilumina
S75	Abscess	Positive Culture (Bacteria)	924	Streptococcus gordonii 136	1/2	95.42	1		1		Staphylococcus aureus 228, Streptococcus gordonii 156	1/5	1		Streptococcus gordonii 126	2/11	1		Streptococcus gordonii 143	1/56	1		Streptococcus gordonii 109	1/6	1		Streptococcus mitis group	Streptococcus mitis group	146.355	Streptococcus gordonii	59.0313
S76	Peritoneal Fluid	Positive Culture (Bacteria)	17051	Escherichia coli 12379, Shigella flexneri 377, Shigella dysenteriae 308	1/36	100	1	Escherichia phage, Enterobacteria phage	1		Escherichia coli 15126, Salmonella enterica 109, Klebsiella pneumoniae 101, Shigella flexneri 46, Shigella dysenteriae 40, Yersinia pestis 3	1/60	1		Escherichia coli 12242, Shigella flexneri 372, Salmonella enterica 88, Klebsiella pneumoniae 32	1/142	1		Escherichia coli 8841, Shigella flexneri 2205, Shigella dysenteriae 2120, Klebsiella pneumoniae 171, Salmonella enterica 63, Yersinia pestis 10	1/315	1		Escherichia coli 7563, Shigella flexneri 260, Shigella dysenteriae 204, Salmonella enterica 45, Klebsiella pneumoniae 22, Yersinia pestis 3	1/79	1		Escherichia coli	Escherichia coli	361.555	Escherichia coli	372.951
S77	Peritoneal Fluid	Positive Culture (Bacteria)	707	<negative>							<negative>				<negative>				<negative>				<negative>				Candida albicans	<negative>		<negative>
S78	Urine	Positive Culture (Bacteria)	15637	Escherichia coli 10718, Shigella dysenteriae 246, Shigella flexneri 68, Corynebacterium striatum 29	1/34	100	1	Enterobacteria phage, Shigella phage, Dickeya phage, Stx2-converting phage	1		Escherichia coli 11117, Salmonella enterica 69, Klebsiella pneumoniae 31, Corynebacterium striatum 9	1/41	1		Escherichia coli 11380, Shigella flexneri 64, Shigella dysenteriae 58, Klebsiella pneumoniae 10, Corynebacterium striatum 9	1/68	1		Escherichia coli 9528, Shigella dysenteriae 1929 Shigella flexneri 1815, Klebsiella pneumoniae 81, Corynebacterium striatum 13	1/344	1		Escherichia coli 6565, Shigella dysenteriae 35 Shigella flexneri 24, Corynebacterium striatum 7, Klebsiella pneumoniae 2	1/68	1		Escherichia coli	Escherichia coli	559.097	Escherichia coli, Corynebacterium striatum	525.952
S79	Chest Mass	Positive Culture (Fungal)	2821	Coccidioides immitis 238	1/2	100	1		1		Staphylococcus cohnii 1497	1/4			Coccidioides immitis 227	2/10	1		Coccidioides immitis 230	1/132	1		Coccidioides immitis 165	1/33	1		Coccidioides immitis	Coccidioides immitis	41.8868	Coccidioides immitis	30.0717
S80	Chest Mass Fluid	Positive Culture (Fungal)	1341	Coccidioides immitis 19	1/2	100	0.8		1		Staphylococcus cohnii 681	1/2			Coccidioides immitis 16	2/8	1		Coccidioides immitis 18	13/55	1		Coccidioides immitis 13	1/5	1		Coccidioides immitis	Coccidioides immitis	2.09795	Coccidioides immitis	0.686929
S81	Wound Swab	Positive Culture (Bacteria)	1355	Streptococcus pyogenes 196	1/4	100	1		1		Streptococcus pyogenes 592	1/6	1		Streptococcus pyogenes 213	2/16	1		Streptococcus pyogenes 167	1/83	1		Streptococcus pyogenes 152	1/17	1		Streptococcus pyogenes	Streptococcus pyogenes	220.723	Streptococcus pyogenes	129.99
S82	Pleural Fluid	Negative Control (cause: cancer)	7445	<negative>						1	<negative>			1	<negative>			1	Coccidioides immitis 9				<negative>			1	negative	<negative>		<negative>
S83	BAL	Positive Culture (Fungal)	37304	Aspergillus terreus 435, Aspergillus fumigatus 115, Candida albicans 9	1/89	100	1		1		Aspergillus fumigatus 71, Aspergillus oryzae 2	6/19	1		Aspergillus terreus 428, Aspergillus fumigatus 70	3/74	1		Aspergillus terreus 459, Aspergillus fumigatus 73, Coccidioides immitis 16	7/841	1		Aspergillus terreus 441, Aspergillus fumigatus 66	1/152	1		Aspergillus terreus,Aspergillus fumigatus	Aspergillus terreus, Aspergillus fumigatus	1.188	Aspergillus terreus, Aspergillus fumigatus	0.719309
S84	Pleural Fluid	Negative Control (cause: cancer)	7761	<negative>						1	<negative>			1	<negative>			1	<negative>			1	<negative>			1	negative	<negative>		<negative>
S85	Abscess	Positive Culture (Bacteria)	3433	Streptococcus pyogenes 32	1/4	100	0.9		1		Streptococcus pyogenes 34	2/2	1		Streptococcus pyogenes 28	3/23	1		Streptococcus pyogenes 21	26/122	1		Streptococcus pyogenes 21	1/13	1		Streptococcus pyogenes	Streptococcus pyogenes, Talaromyces marneffei	3.19658	Streptococcus pyogenes	4.09601
S86	Heel Fluid Swab	Positive Culture (Bacteria), not run on nanopore	57581	Staphylococcus aureus 837	2/225	100	1	Staphylococcus phage	1		Staphylococcus aureus 6110	1/99	1		Staphylococcus aureus 1058	2/236	1		Staphylococcus aureus 658	6/1200	1		Staphylococcus aureus 566	2/249	1		Staphylococcus aureus	<negative>		Not tested	n/a
S87	Abscess	Positive Culture (Bacteria), not run on nanopore	1423	<negative>							<negative>				<negative>				<negative>				<negative>				Finegoldia magna (Anaerobic)	Finegoldia magna, Bartonella henselae	5.36	Not tested	n/a
